# Phenotypic and transcriptional response of *Daphnia pulicaria* to the combined effects of temperature and predation

**DOI:** 10.1101/2022.02.24.481768

**Authors:** Aaron Oliver, Hamanda B. Cavalheri, Thiago G. Lima, Natalie T. Jones, Sheila Podell, Daniela Zarate, Eric Allen, Ronald S. Burton, Jonathan B. Shurin

## Abstract

*Daphnia*, an ecologically important zooplankton species in lakes, shows both genetic adaptation and phenotypic plasticity in response to temperature and fish predation, but little is known about the molecular basis of these responses and their potential interactions. We performed a factorial experiment exposing laboratory-propagated *Daphnia pulicaria* clones from two lakes in the Sierra Nevada mountains of California to normal or high temperature (15°C or 25°C) in the presence or absence of fish kairomones, then measured changes in life history and gene expression. Exposure to kairomones increased upper thermal tolerance limits for physiological activity in both clones. Cloned individuals matured at a younger age in response to higher temperature and kairomones, while size at maturity, fecundity and population intrinsic growth were only affected by temperature. At the molecular level, both clones expressed more genes differently in response to temperature than predation, but specific genes involved in metabolic, cellular, and genetic processes responded differently between the two clones. Although gene expression differed more between clones from different lakes than experimental treatments, similar phenotypic responses to predation risk and warming arose from these clone-specific patterns. Our results suggest that phenotypic plasticity responses to temperature and kairomones interact synergistically, with exposure to fish predators increasing the tolerance of *Daphnia pulicaria* to stressful temperatures, and that similar phenotypic responses to temperature and predator cues can be produced by divergent patterns of gene regulation.
