## Supplementary material for "Phenotypic and transcriptional response of *Daphnia pulicaria* to the combined effects of temperature and predation": S2 Table

### Sheet: Blue_15Y_25Y
GO_category	DEGs_in_category	num_genes_in_category	term_annotation	ontology	over_represented_p_adjust
GO:0007602	5	15	phototransduction	BP	1.24703e-06
GO:0007601	5	28	visual perception	BP	1.57745e-05
GO:0043169	4	13	cation binding	MF	1.60753e-05
GO:0008146	5	65	sulfotransferase activity	MF	0.000359385
GO:0003995	3	13	acyl-CoA dehydrogenase activity	MF	0.000804125
GO:0005975	7	200	carbohydrate metabolic process	BP	0.00115087
GO:0006955	2	8	immune response	BP	0.00762155
GO:0016627	3	34	oxidoreductase activity, acting on the CH-CH group of donors	MF	0.0079996
GO:0030247	2	11	polysaccharide binding	MF	0.0130415
GO:0005044	2	13	scavenger receptor activity	MF	0.0169188
GO:0008534	1	1	oxidized purine nucleobase lesion DNA N-glycosylase activity	MF	0.0304379
GO:0005576	5	216	extracellular region	CC	0.0304379
GO:0008061	4	139	chitin binding	MF	0.031656
GO:0050660	3	64	flavin adenine dinucleotide binding	MF	0.0328867
GO:0003824	7	421	catalytic activity	MF	0.0384815

### Sheet: Blue_15N_25N
GO_category	DEGs_in_category	num_genes_in_category	term_annotation	ontology	over_represented_p_adjust
GO:0007602	7	15	phototransduction	BP	1.84699e-08
GO:0004252	19	306	serine-type endopeptidase activity	MF	4.72505e-07
GO:0007601	7	28	visual perception	BP	9.79688e-07
GO:0006508	24	644	proteolysis	BP	1.38742e-05
GO:0050660	6	64	flavin adenine dinucleotide binding	MF	0.000664043
GO:0008061	9	139	chitin binding	MF	0.000664043
GO:0005576	11	216	extracellular region	CC	0.000664043
GO:0005975	10	200	carbohydrate metabolic process	BP	0.00120525
GO:0006206	2	2	pyrimidine nucleobase metabolic process	BP	0.00144914
GO:0006213	2	2	pyrimidine nucleoside metabolic process	BP	0.00144914
GO:0016154	2	2	pyrimidine-nucleoside phosphorylase activity	MF	0.00144914
GO:0043169	3	13	cation binding	MF	0.00160184
GO:0004645	2	3	1,4-alpha-oligoglucan phosphorylase activity	MF	0.00163271
GO:0003995	3	13	acyl-CoA dehydrogenase activity	MF	0.00285307
GO:0006030	7	121	chitin metabolic process	BP	0.00363497
GO:0004553	6	94	hydrolase activity, hydrolyzing O-glycosyl compounds	MF	0.00363497
GO:0004601	5	80	peroxidase activity	MF	0.00801195
GO:0008146	5	65	sulfotransferase activity	MF	0.00944898
GO:0036374	2	7	glutathione hydrolase activity	MF	0.010737
GO:0006979	5	89	response to oxidative stress	BP	0.0145365
GO:0016614	3	29	oxidoreductase activity, acting on CH-OH group of donors	MF	0.0155013
GO:0006751	2	9	glutathione catabolic process	BP	0.0210355
GO:0006955	2	8	immune response	BP	0.0226228
GO:0005044	2	13	scavenger receptor activity	MF	0.0237713
GO:0030247	2	11	polysaccharide binding	MF	0.0237713
GO:0016763	2	9	transferase activity, transferring pentosyl groups	MF	0.0237713
GO:0020037	8	239	heme binding	MF	0.0303858
GO:0004930	8	267	G protein-coupled receptor activity	MF	0.0303858
GO:0042157	1	2	lipoprotein metabolic process	BP	0.0303858
GO:0016627	3	34	oxidoreductase activity, acting on the CH-CH group of donors	MF	0.0303858
GO:0007186	8	275	G protein-coupled receptor signaling pathway	BP	0.0347253

### Sheet: Gardisky_15Y_25Y
GO_category	DEGs_in_category	num_genes_in_category	term_annotation	ontology	over_represented_p_adjust
GO:0004252	19	306	serine-type endopeptidase activity	MF	3.32053e-10
GO:0006508	24	644	proteolysis	BP	1.22106e-08
GO:0007602	4	15	phototransduction	BP	0.00019888
GO:0031409	3	10	pigment binding	MF	0.00104787
GO:0007601	4	28	visual perception	BP	0.00153043
GO:0004553	5	94	hydrolase activity, hydrolyzing O-glycosyl compounds	MF	0.017223
GO:0006955	2	8	immune response	BP	0.0228538
GO:0030247	2	11	polysaccharide binding	MF	0.0407472

### Sheet: Gardisky_15N_25N
GO_category	DEGs_in_category	num_genes_in_category	term_annotation	ontology	over_represented_p_adjust
GO:0006508	61	644	proteolysis	BP	1.0035e-24
GO:0004252	35	306	serine-type endopeptidase activity	MF	2.27426e-16
GO:0005576	18	216	extracellular region	CC	6.26727e-06
GO:0008237	14	153	metallopeptidase activity	MF	6.24445e-05
GO:0008061	13	139	chitin binding	MF	6.24445e-05
GO:0008241	5	12	peptidyl-dipeptidase activity	MF	6.37e-05
GO:0006030	12	121	chitin metabolic process	BP	6.37e-05
GO:0016614	6	29	oxidoreductase activity, acting on CH-OH group of donors	MF	0.000421707
GO:0005044	4	13	scavenger receptor activity	MF	0.00164028
GO:0008234	7	61	cysteine-type peptidase activity	MF	0.0022445
GO:0007602	4	15	phototransduction	BP	0.00280433
GO:0006955	3	8	immune response	BP	0.00458339
GO:0031409	3	10	pigment binding	MF	0.00586404
GO:0004521	3	11	endoribonuclease activity	MF	0.00957123
GO:0005833	3	11	hemoglobin complex	CC	0.00957123
GO:0015671	3	11	oxygen transport	BP	0.00957123
GO:0030247	3	11	polysaccharide binding	MF	0.0102813
GO:0003796	2	4	lysozyme activity	MF	0.0152905
GO:0050660	6	64	flavin adenine dinucleotide binding	MF	0.0160379
GO:0007601	4	28	visual perception	BP	0.0170437
GO:0016717	2	5	oxidoreductase activity, acting on paired donors, with oxidation of a pair of donors resulting in the reduction of molecular oxygen to two molecules of water	MF	0.0289983
GO:0004181	4	34	metallocarboxypeptidase activity	MF	0.0293097
GO:0042302	12	305	structural constituent of cuticle	MF	0.0329153
