## Supplementary material for "Phenotypic and transcriptional response of *Daphnia pulicaria* to the combined effects of temperature and predation": S3 File

### Sheet: phenotype
lake	replicate	temperature	fish	test	size	tail	tolerance	maturity	off1	off2	off3	age1	age2	age3
Gardisky	1	25	yes	phenotype	1.35	0.56		4	4	3	9	6	8	10
Gardisky	2	25	yes	phenotype	1.37	0.59		4	3	5	9	6	8	10
Gardisky	4	25	yes	phenotype	1.25	0.55		4	3	3	6	6	8	10
Gardisky	5	25	yes	phenotype	1.25	0.54		5	2	3	6	7	8	10
Gardisky	6	25	yes	phenotype	1.4	0.55		5	2	4	8	6	8	10
Gardisky	7	25	yes	phenotype	1.26	0.59		5	1	4	5	7	8	10
Gardisky	8	25	yes	phenotype	1.58	0.64		5	3	7	9	6	8	10
Gardisky	9	25	yes	phenotype	1.47	0.67		5	3	6	7	6	8	10
Gardisky	10	25	yes	phenotype	1.5	0.61		5	4	5	10	6	8	10
Gardisky	11	25	yes	phenotype	1.54	0.65		4	3	9	12	6	8	10
Gardisky	12	25	yes	phenotype	1.56	0.7		4	2	9	8	6	8	10
Gardisky	13	25	yes	phenotype	1.34	0.58		5	2	6	8	6	8	10
Gardisky	1	25	no	phenotype	1.43	0.6		4	3	5	8	6	8	10
Gardisky	2	25	no	phenotype	1.37	0.58		4	2	6	7	6	8	10
Gardisky	3	25	no	phenotype	1.3	0.5		4	2	4	6	6	8	10
Gardisky	4	25	no	phenotype	1.44	0.62		5	2	4	9	7	8	10
Gardisky	5	25	no	phenotype	1.38	0.61		5	3	5	6	6	8	10
Gardisky	6	25	no	phenotype	1.4	0.67		5	4	5	9	6	8	10
Gardisky	7	25	no	phenotype	1.38	0.66		5	3	5	8	6	8	10
Gardisky	8	25	no	phenotype	1.23	0.48		5	1	3	5	6	8	10
Gardisky	9	25	no	phenotype	1.33	0.6		5	3	3	8	6	8	10
Gardisky	10	25	no	phenotype	1.36	0.61		5	1	3	8	6	8	10
Gardisky	11	25	no	phenotype	1.55	0.61		5	2	8	9	7	9	11
Gardisky	12	25	no	phenotype	1.35	0.6		5	2	4	8	6	8	10
Gardisky	1	15	yes	phenotype	1.31	0.46		7	3	3	5	11	14	18
Gardisky	2	15	yes	phenotype	1.33	0.54		7	2	2	5	11	18	21
Gardisky	3	15	yes	phenotype	1.29	0.55		8	3	3	5	12	15	19
Gardisky	4	15	yes	phenotype	1.24	0.49		9	4	3	4	12	20	23
Gardisky	5	15	yes	phenotype	1.5	0.63		9	5	4	7	13	16	19
Gardisky	6	15	yes	phenotype	1.23	0.45		9	1	1	4	12	17	19
Gardisky	7	15	yes	phenotype	1.28	0.49		9	3	3	6	12	16	19
Gardisky	8	15	yes	phenotype	1.21	0.51		9	4	3	6	12	16	20
Gardisky	9	15	yes	phenotype	1.25	0.51		8	3	2	4	12	15	19
Gardisky	10	15	yes	phenotype	1.21	0.49		9	3	3	6	12	15	19
Gardisky	11	15	yes	phenotype	1.28	0.48		9	4	4	4	12	16	19
Gardisky	12	15	yes	phenotype	1.32	0.56		9	3	3	5	12	15	18
Gardisky	1	15	no	phenotype	1.27	0.51		8	3	3	3	12	20	23
Gardisky	2	15	no	phenotype	1.35	0.59		8	5	4	6	12	16	20
Gardisky	3	15	no	phenotype	1.24	0.47		8	3	4	4	12	19	23
Gardisky	4	15	no	phenotype	1.26	0.52		8	4	2	4	12	16	19
Gardisky	5	15	no	phenotype	1.24	0.47		8	3	2	5	12	16	19
Gardisky	6	15	no	phenotype	1.29	0.58		9	3	4	6	12	15	19
Gardisky	7	15	no	phenotype	1.27	0.54		9
Gardisky	8	15	no	phenotype	1.34	0.54		9	3	3	5	12	15	19
Gardisky	9	15	no	phenotype	1.38	0.5		9	3	6	6	12	19	23
Gardisky	10	15	no	phenotype	1.29	0.54		9	4	3	6	12	16	19
Gardisky	11	15	no	phenotype	1.2	0.48		9	3	2	6	12	16	19
Gardisky	12	15	no	phenotype	1.26	0.54		9	3	3	3	16	20	23
Blue	1	25	yes	ctmax	1.18	0.56	38.1	4
Blue	2	25	yes	ctmax	1.25	0.58	38	4
Blue	3	25	yes	ctmax	1.29	0.53	37.8	4
Blue	4	25	yes	ctmax	1.34	0.56	37.7	4
Blue	5	25	yes	ctmax	1.3	0.58	37.9	4
Blue	6	25	yes	ctmax	1.28	0.57	38	4
Blue	7	25	yes	ctmax	1.27	0.59	38.6	5
Blue	8	25	yes	ctmax	1.22	0.58	38.6	5
Blue	9	25	yes	ctmax	1.23	0.65	38.5	5
Blue	10	25	yes	ctmax	1.21	0.59	38.5	5
Blue	11	25	yes	ctmax	1.23	0.6	38.5	5
Blue	12	25	yes	ctmax	1.23	0.61	38.6	5
Blue	1	25	no	ctmax	1.24	0.6	37.5	5
Blue	2	25	no	ctmax	1.28	0.68	37.5	5
Blue	3	25	no	ctmax	1.31	0.71	37.5	5
Blue	4	25	no	ctmax	1.27	0.65	37.5	5
Blue	5	25	no	ctmax	1.26	0.6	37.5	5
Blue	6	25	no	ctmax	1.2	0.58	37.5	5
Blue	7	25	no	ctmax	1.24	0.63	37.5	5
Blue	8	25	no	ctmax	1.24	0.59	37.7	6
Blue	9	25	no	ctmax	1.35	0.65	38.8	6
Blue	10	25	no	ctmax	1.24		38.8	6
Blue	11	25	no	ctmax	1.27	0.57	38.8	6
Blue	1	15	yes	ctmax	1.25	0.46	37.5	9
Blue	2	15	yes	ctmax	1.22	0.47	37	9
Blue	3	15	yes	ctmax	1.17	0.42	36.8	9
Blue	4	15	yes	ctmax	1.25	0.45	36.5	7
Blue	5	15	yes	ctmax	1.17	0.44	37.6	7
Blue	6	15	yes	ctmax	1.26	0.46	36.8	7
Blue	7	15	yes	ctmax	1.22	0.51	36.8	7
Blue	8	15	yes	ctmax	1.33	0.46	36.5	8
Blue	9	15	yes	ctmax	1.44	0.51	36.5	8
Blue	10	15	yes	ctmax	1.24	0.41	37.2	8
Blue	11	15	yes	ctmax	1.38	0.51	37	8
Blue	12	15	yes	ctmax	1.44	0.48	37.6	8
Blue	13	15	yes	ctmax	1.28	0.43	37.6	8
Blue	14	15	yes	ctmax	1.28	0.39	37.7	8
Blue	1	15	no	ctmax	1.28	0.49	36.9	8
Blue	2	15	no	ctmax	1.21	0.49	37.1	8
Blue	3	15	no	ctmax	1.35	0.48	36.8	8
Blue	4	15	no	ctmax	1.28	0.48	38	8
Blue	5	15	no	ctmax	1.26	0.47	37.9	8
Blue	6	15	no	ctmax	1.2	0.45	36.1	8
Blue	7	15	no	ctmax	1.17	0.46	37.5	8
Blue	8	15	no	ctmax	1.23	0.46	37.5	8
Blue	9	15	no	ctmax	1.25	0.49	37.7	8
Blue	10	15	no	ctmax	1.15	0.46	36.9	8
Blue	11	15	no	ctmax	1.3	0.48	37.1	8
Blue	12	15	no	ctmax	1.19	0.43	37.1	8
Gardisky	1	25	yes	ctmax	1.39	0.63	38	4
Gardisky	2	25	yes	ctmax	1.36	0.57	37.8	4
Gardisky	3	25	yes	ctmax	1.46	0.62	38.6	5
Gardisky	4	25	yes	ctmax	1.53	0.65	38.6	5
Gardisky	5	25	yes	ctmax	1.34	0.59	37.6	5
Gardisky	6	25	yes	ctmax	1.38	0.59	38.6	5
Gardisky	7	25	yes	ctmax	1.24	0.6	38.5	5
Gardisky	8	25	yes	ctmax	1.39	0.63	38.5	5
Gardisky	9	25	yes	ctmax	1.41		38.6	5
Gardisky	10	25	yes	ctmax	1.43	0.66	38.6	5
Gardisky	11	25	yes	ctmax	1.45	0.6	38.5	5
Gardisky	1	25	no	ctmax	1.2	0.52	37.3	5
Gardisky	2	25	no	ctmax	1.33	0.58	37.3	5
Gardisky	3	25	no	ctmax	1.34	0.63	37.3	5
Gardisky	4	25	no	ctmax	1.39	0.63	37.3	5
Gardisky	5	25	no	ctmax	1.61	0.65	37.9	5
Gardisky	6	25	no	ctmax	1.53	0.65	37.9	5
Gardisky	7	25	no	ctmax	1.65	0.67	37.2	5
Gardisky	8	25	no	ctmax	1.48	0.63	38.8	6
Gardisky	9	25	no	ctmax	1.6	0.62	37.3	6
Gardisky	10	25	no	ctmax	1.42	0.55	37.3	6
Gardisky	11	25	no	ctmax	1.47	0.6	37.3	6
Gardisky	12	25	no	ctmax	1.5	0.67	38	6
Gardisky	1	15	yes	ctmax	1.4	0.54	37.6	9
Gardisky	2	15	yes	ctmax			37	9
Gardisky	3	15	yes	ctmax	1.35	0.54	36.9	9
Gardisky	4	15	yes	ctmax	1.4	0.52	37.1	9
Gardisky	5	15	yes	ctmax	1.35	0.49	36.3	9
Gardisky	6	15	yes	ctmax	1.36	0.57	37.6	9
Gardisky	7	15	yes	ctmax	1.28	0.57	38	9
Gardisky	8	15	yes	ctmax	1.33	0.54	37.7	9
Gardisky	9	15	yes	ctmax	1.26	0.55	38	9
Gardisky	10	15	yes	ctmax	1.26	0.46	37.9	9
Gardisky	11	15	yes	ctmax	1.35	0.49	37.3	9
Gardisky	12	15	yes	ctmax	1.18		37.8	9
Gardisky	1	15	no	ctmax	1.33	0.63	37.6	7
Gardisky	2	15	no	ctmax	1.32	0.56	37.4	9
Gardisky	3	15	no	ctmax	1.25	0.48	37	9
Gardisky	4	15	no	ctmax	1.31	0.55	37	9
Gardisky	5	15	no	ctmax	1.36	0.52	37.6	9
Gardisky	6	15	no	ctmax	1.48	0.42	38	9
Gardisky	7	15	no	ctmax	1.42	0.55	36.7	9
Gardisky	8	15	no	ctmax	1.29	0.46	37.8	9
Gardisky	9	15	no	ctmax	1.28	0.45	37.8	9
Gardisky	10	15	no	ctmax	1.36	0.48	37.5	9
Blue	1	15	yes	phenotype	1.24	0.46		8	1	2	3	12	15	19
Blue	2	15	yes	phenotype	1.23	0.38		8	2	3	4	12	16	20
Blue	4	15	yes	phenotype	1.31	0.48		8	2	1	3	12	14	16
Blue	5	15	yes	phenotype	1.12	0.43		8	2	2	3	12	16	20
Blue	6	15	yes	phenotype				8	2	3	1	12	16	20
Blue	7	15	yes	phenotype	1.17	0.41		9	1	2	3	13	16	20
Blue	9	15	yes	phenotype	1.32	0.44		10	2	1	3	13	16	21
Blue	10	15	yes	phenotype	1.26	0.45		7	2	2	3	10	14	18
Blue	11	15	yes	phenotype	1.27	0.44		7
Blue	12	15	yes	phenotype	1.23	0.45		7	2	4	4	11	18	22
Blue	1	15	no	phenotype	1.21	0.45		8	2	2	3	11	15	19
Blue	2	15	no	phenotype	1.18	0.41		8	1	1	2	12	15	19
Blue	3	15	no	phenotype	1.19	0.4		8	2	1	3	11	15	19
Blue	4	15	no	phenotype	1.32	0.5		8	2	2	3	11	15	19
Blue	5	15	no	phenotype	1.22	0.43		8	1	2	3	12	16	19
Blue	6	15	no	phenotype	1.29	0.48		8
Blue	7	15	no	phenotype	1.15	0.44		9	1	1	2	12	16	20
Blue	8	15	no	phenotype	1.23	0.49		9	1	1	2	12	16	20
Blue	9	15	no	phenotype	1.17	0.43		9	1	2	3	12	16	20
Blue	10	15	no	phenotype	1.16	0.45		9	2	2	3	12	16	20
Blue	11	15	no	phenotype	1.23	0.46		7	2	2	3	10	13	17
Blue	12	15	no	phenotype	1.2	0.42		7	1	2	4	12	17	20
Blue	1	25	yes	phenotype	1.25	0.51		3	2	1	4	5	7	9
Blue	2	25	yes	phenotype	1.34	0.61		3	3	2	4	5	7	9
Blue	3	25	yes	phenotype	1.23	0.54		3	2	3	5	5	7	9
Blue	4	25	yes	phenotype	1.33	0.53		3	3	2	3	5	7	9
Blue	5	25	yes	phenotype	1.31	0.57		4	2	2	5	6	8	10
Blue	6	25	yes	phenotype	1.31	0.66		4	1	6	5	6	12	14
Blue	7	25	yes	phenotype	1.32	0.6		4	2	2	5	6	8	10
Blue	8	25	yes	phenotype	1.18	0.57		4	4	3	3	6	9	11
Blue	9	25	yes	phenotype	1.24	0.58		4	3	3	6	6	9	11
Blue	10	25	yes	phenotype	1.24	0.56		5	2	4	3	6	8	10
Blue	11	25	yes	phenotype	1.27	0.61		5	3	2	3	6	8	10
Blue	12	25	yes	phenotype	1.26	0.65		5	2	2	5	8	10	12
Blue	1	25	no	phenotype	1.25	0.59		3	4	3	3	5	7	9
Blue	2	25	no	phenotype	1.32	0.7		4	3	3	6	6	8	10
Blue	3	25	no	phenotype	1.34	0.62		4	2	2	4	6	8	10
Blue	4	25	no	phenotype	1.25	0.55		4	2	2	3	6	8	10
Blue	5	25	no	phenotype	1.23	0.59		4	2	3	4	6	8	10
Blue	6	25	no	phenotype	1.17	0.49		4	2	3	5	6	9	11
Blue	7	25	no	phenotype	1.22	0.48		4	3	4	6	6	9	11
Blue	8	25	no	phenotype	1.22	0.54		4	3	3	5	6	9	11
Blue	10	25	no	phenotype	1.38			5	3	4	5	7	9	11
Blue	11	25	no	phenotype	1.39	0.58		5	3	2	4	6	8	10
